# Environmental DNA reveals long-term persistence of a *Midichloria*-like bacterium in a rainbow trout aquaculture and links *Ichthyopthirius multifiliis* with the red mark syndrome

**DOI:** 10.64898/2026.04.16.718929

**Authors:** Davide Vecchio, Ylenia Siviglia, Alessandro Allievi, Elisa Fesce, Paolo Losi, Carlo Croci, Leandro Gammuto, Luca Ilahiane, Sophie Melis, Alessandra Cafiso, Nicola Ferrari, Giulio Petroni, Valentina Serra, Perla Tedesco, Michele Castelli

## Abstract

Red Mark Syndrome (RMS) is a widespread skin disease affecting rainbow trout (*Onchorhynchus mykiss*). It provokes substantial economic losses in aquaculture, and is putatively caused by a *Rickettsiales* bacterium named *Midichloria*-like organism (RMS-MLO), which is strongly associated with RMS lesions. However, RMS-MLO ecology and epidemiology in aquaculture systems remain poorly understood. In this study, we analysed environmental DNA to monitor the presence of RMS-MLO and its putative vector *Ichthyophthirius multifiliis* in a trout farm in Northern Italy over one year. Water and sediment samples were monthly collected from multiple water tanks. RMS-MLO was consistently detected by PCR throughout the study in all trout-containing tanks, both in water and sediment samples, but never in the trout-free inflow tank. We did not observe an increase in RMS-MLO abundance during the single RMS outbreak recorded nor in relation with the co-occurrence of *I. multifiliis*. Our findings indicate a long-term persistence of RMS-MLO in the aquaculture, possibly as a consequence of infections with low prevalence or abundance, rather than its entry from the external environment at the time of RMS outbreaks. Additionally, hints were recorded for a potential role of free-living aquatic microeukaryotes as additional occasional reservoirs. In contrast, *I. multifiliis* was negatively related with RMS-MLO, while it significantly increased in abundance during the RMS outbreak, particularly in the inflow tank. This supports that, rather than a stable reservoir, *I. multifiliis* may act as a facilitator of RMS outbreaks, which might indeed be triggered by the entry of this parasite in trout farms.
