## Supplemental Table 1 for "Environmental DNA reveals long-term persistence of a *Midichloria*-like bacterium in a rainbow trout aquaculture and links *Ichthyopthirius multifiliis* with the red mark syndrome"

### Sheet: Foglio1
Timepoint	Trout ID	Sample type	Skin lesions in the fish	RMS-MLO positivity	Ichthyophthyrius multifiliis positivity
VIII	VIII_1	Skin Swab	absent	-	+
VIII	VIII_2	Skin Swab	absent	-	-
VIII	VIII_3	Skin Swab	absent	-	-
VIII	VIII_4	Skin Swab	absent	-	+
VIII	VIII_5	Skin Swab	absent	-	-
VIII	VIII_6	Skin Swab	absent	-	-
VIII	VIII_7	Skin Swab	absent	-	-
VIII	VIII_8	Skin Swab	absent	-	-
VIII	VIII_9	Skin Swab	absent	-	-
VIII	VIII_10	Skin Swab	absent	-	-
VIII	VIII_1	Gills	absent	-	-
VIII	VIII_2	Gills	absent	-	-
VIII	VIII_3	Gills	absent	-	-
VIII	VIII_4	Gills	absent	-	-
VIII	VIII_5	Gills	absent	-	-
VIII	VIII_6	Gills	absent	-	-
VIII	VIII_7	Gills	not compatible with RMS	-	-
VIII	VIII_8	Gills	absent	-	-
VIII	VIII_9	Gills	absent	-	-
VIII	VIII_10	Gills	absent	-	-
VIII	VIII_7	Heart	not compatible with RMS	-	-
VIII	VIII_7	Liver	not compatible with RMS	-	-
VIII	VIII_7	Kidney	not compatible with RMS	-	-
VIII	VIII_7	Spleen	not compatible with RMS	-	-
VIII	VIII_7	Lesion	not compatible with RMS	-	-
VIII	VIII_7	Gut	not compatible with RMS	-	-
VIII	VIII_7	Brain	not compatible with RMS	-	-
VIII	VIII_7	Gonads	not compatible with RMS	-	-
IX	IX_1	Skin Swab	yes (RMS)	+	-
IX	IX_2	Skin Swab	yes (RMS)	+	-
IX	IX_3	Skin Swab	yes (RMS)	+	-
IX	IX_4	Skin Swab	yes (RMS)	-	-
IX	IX_5	Skin Swab	yes (RMS)	+	+
IX	IX_6	Skin Swab	yes (RMS)	+	-
IX	IX_7	Skin Swab	yes (RMS)	+	-
IX	IX_8	Skin Swab	yes (RMS)	-	-
IX	IX_9	Skin Swab	yes (RMS)	+	-
IX	IX_1	Lesion	yes (RMS)	+	-
IX	IX_2	Lesion	yes (RMS)	+	-
IX	IX_3	Lesion	yes (RMS)	+	+
IX	IX_4	Lesion	yes (RMS)	+	-
IX	IX_5	Lesion	yes (RMS)	+	-
IX	IX_6	Lesion	yes (RMS)	+	-
IX	IX_7	Lesion	yes (RMS)	+	-
IX	IX_8	Lesion	yes (RMS)	+	-
IX	IX_9	Lesion	yes (RMS)	+	-
IX	IX_1	Gills	yes (RMS)	-	-
IX	IX_2	Gills	yes (RMS)	-	-
IX	IX_3	Gills	yes (RMS)	-	-
IX	IX_4	Gills	yes (RMS)	-	-
IX	IX_5	Gills	yes (RMS)	-	-
IX	IX_6	Gills	yes (RMS)	-	-
IX	IX_7	Gills	yes (RMS)	+	-
IX	IX_8	Gills	yes (RMS)	-	-
IX	IX_9	Gills	yes (RMS)	+	-
XI	XI_1	Skin Swab	absent	-	-
XI	XI_2	Skin Swab	absent	-	-
XI	XI_3	Skin Swab	absent	-	-
XI	XI_4	Skin Swab	absent	-	-
XI	XI_5	Skin Swab	absent	-	-
XI	XI_6	Skin Swab	yes (RMS)	-	-
XI	XI_7	Skin Swab	yes (RMS)	-	-
XI	XI_8	Skin Swab	not compatible with RMS	-	-
XI	XI_9	Skin Swab	yes (RMS)	-	-
XI	XI_10	Skin Swab	not compatible with RMS	-	-
XI	XI_6	Lesion	yes (RMS)	+	-
XI	XI_7	Lesion	yes (RMS)	+	-
XI	XI_8	Lesion	not compatible with RMS	-	-
XI	XI_9	Lesion	yes (RMS)	+	-
XI	XI_10	Lesion	not compatible with RMS	-	-
XI	XI_1	Gills	absent	-	-
XI	XI_2	Gills	absent	-	-
XI	XI_3	Gills	absent	-	-
XI	XI_4	Gills	absent	-	-
XI	XI_5	Gills	absent	-	-
XI	XI_6	Gills	yes (RMS)	-	-
XI	XI_7	Gills	yes (RMS)	-	-
XI	XI_8	Gills	not compatible with RMS	-	-
XI	XI_9	Gills	yes (RMS)	-	-
XI	XI_10	Gills	not compatible with RMS	-	-
