## Supplemental Table 2 for "Environmental DNA reveals long-term persistence of a *Midichloria*-like bacterium in a rainbow trout aquaculture and links *Ichthyopthirius multifiliis* with the red mark syndrome"

### Sheet: Foglio1
Sample ID	Taxonomic attribution	Major Taxon	RMS-MLO positivity
1	Anteholosticha monilata	Ciliophora	+
2	Apodileptus visscheri rhabdoplites	Ciliophora	+
3	Acineria incurvata	Ciliophora	-
4	Apodileptus visscheri	Ciliophora	-
5	Haptoria sp.	Ciliophora	-
6	Oxytricha granulifera	Ciliophora	-
7	Paramecium caudatum	Ciliophora	-
8	Paramecium caudatum	Ciliophora	-
9	Paramecium putrinum	Ciliophora	-
10	Trachelius ovum	Ciliophora	-
11	Cladocera sp.	Cladocera	-
12	Chaetonotus cf. maximus	Gastrotricha	-
13	Gastrotricha - Chaetonotida	Gastrotricha	-
14	Piscicola geometra	Hiridinea	-
15	Chironomidae sp.	Insecta	-
16	Chironomidae sp.	Insecta	-
17	Chironomidae sp.	Insecta	-
18	Chironomidae sp.	Insecta	-
19	Chironomidae sp.	Insecta	-
20	Chironomidae sp.	Insecta	-
21	Chironomidae sp.	Insecta	-
22	Chironomus sp.	Insecta	-
23	Isopoda sp.	Isopoda	+
24	Asellus aquaticus	Isopoda	-
25	Chromadorina bioculata	Nematoda	-
26	Nematoda sp.	Nematoda	-
27	Nematoda sp.	Nematoda	-
28	Nematoda sp.	Nematoda	-
29	Nematoda sp.	Nematoda	-
30	Nematoda sp.	Nematoda	-
31	Tobrilus gracilis	Nematoda	-
32	Chaetogaster sp.	Oligochaeta	+
33	Aporrectodea sp.	Oligochaeta	-
34	Chaetogaster fluminis	Oligochaeta	-
35	Chaetogaster sp.	Oligochaeta	-
36	Eiseniella tetraedra	Oligochaeta	-
37	Eiseniella tetraedra	Oligochaeta	-
38	Naididae sp.	Oligochaeta	-
39	Nais sp.	Oligochaeta	-
40	Pristina aequiseta	Oligochaeta	-
41	Eucypris sp.	Ostracoda	-
42	Macrostomida sp.	Platyhelminthes	-
43	Macrostomum sp.	Platyhelminthes	-
44	Stenostomum simplex	Platyhelminthes	-
45	Stenostomum sp.	Platyhelminthes	-
46	Stenostomum sp.	Platyhelminthes	-
47	Stenostomum sp.	Platyhelminthes	-
48	Stenostomum sp.	Platyhelminthes	-
49	Stenostomum sp.	Platyhelminthes	-
50	Colurella colurus	Rotifera	-
51	Colurella colurus	Rotifera	-
52	Lepadella sp.	Rotifera	-
53	Notommata sp.	Rotifera	-
54	Philodinidae sp.	Rotifera	-
55	Philodinidae sp.	Rotifera	-
56	Proales sp.	Rotifera	-
57	Rotifera - Monogononta sp.	Rotifera	-
58	Rotifera - Monogononta sp.	Rotifera	-
59	Rotifera - Monogononta sp.	Rotifera	-
60	Rotifera - Monogononta sp.	Rotifera	-
61	Rotifera - Monogononta sp.	Rotifera	-
62	Rotifera - Monogononta sp.	Rotifera	-
63	Rotifera sp.	Rotifera	-
64	Dactylobiotus octavi	Tardigrada	-
65	Dactylobiotus octavi	Tardigrada	-
66	Isohypsibius pushkini	Tardigrada	-
67	Tardigrada sp.	Tardigrada	-
68	Tardigrada sp.	Tardigrada	-
69	Tardigrada sp.	Tardigrada	-
70	Centropyxis sp.	Tubulinea	+
71	Centropyxis sp.	Tubulinea	-
